# Adaptation of the *Spalax galili* transcriptome to life under hypoxia may hold a key to a complex phenotype including longevity and cancer resistance

**DOI:** 10.1101/2023.08.01.551427

**Authors:** G. Poetzsch, L. Jelacic, A. Bicker, M. Balling, L. Hellmann, L. Dammer, M.A. Andrade-Navarro, I. Shams, A. Avivi, T. Hankeln

## Abstract

The muroid rodent *Nannospalax galili* (syn. *Spalax*) is adapted to life in underground burrows and tolerates acute exposure to severe hypoxia. Adaptation to hypoxia is correlated with delayed onset of ageing and resistance against tumour formation. *Spalax* becomes five to seven times older than its relatives, the mouse and rat, without displaying signs of ageing or developing ageing-related disorders like cancer. Investigating and understanding adapted genes and gene regulatory networks of *Spalax* might pinpoint novel strategies to maintain an extended healthy phenotype in humans. Here we analysed and compared RNA-Seq data of liver, kidney and spleen of *Spalax* and rat subjected to 6% O_2_ or normoxia. We identified differentially expressed genes and pathways common to multiple organs in *Spalax* and rat. Body-wide differences between *Spalax* and rat affected biological processes like cell death, defence against reactive oxygen species (ROS), DNA repair, energy metabolism, immune response and angiogenesis, which altogether might play a crucial role in *Spalax*’s adaptation to life under oxygen deprivation. In all organs, mRNA expression of genes associated with genome stability maintenance and DNA repair was elevated in *Spalax* compared to rat, accompanied by a lower gene expression of genes associated with aerobic energy metabolism and proinflammatory processes. These transcriptomic changes might be accountable for the extraordinary lifespan of *Spalax* and its cancer resistance. Our results reveal gene regulatory networks that become candidates for the investigation of the molecular bases that underlie the complex phenotype of *Spalax*.
