## Supplementary data 1 for "Adaptation of the *Spalax galili* transcriptome to life under hypoxia may hold a key to a complex phenotype including longevity and cancer resistance"

### Sheet: Mapped reads
Dataset	Total mapped reads
Spalax liver Nx	Sp1: 38871988 (86.55%)
	Sp2: 16132216 (86.40%)
	Sp3: 36420774 (88.62%)
Spalax liver Hx	Sp4: 39362120 (86.71%)
	Sp5: 26803336 (87.12%)
	Sp6: 15348180 (87.15%)
Rat liver Nx	Ra1: 34421662 (81.76%)
	Ra2: 28924546 (81.70%)
	Ra3: 38303028 (81.13%)
Rat liver Hx	Ra4: 53899370 (83.35%)
	Ra5: 28007068 (82.11%)
	Ra6: 36594040 (83.56%)
Spalax kidney Nx	Sp1: 36104264 (79.89%)
	Sp2: 10007180 (84.83%)
	Sp3: 18512130 (83.29%)
Spalax kidney Hx	Sp4: 38582446 (81.39%)
	Sp5: 33374464 (83.85%)
	Sp6: 22950290 (85.60%)
Rat kidney Nx	Ra1: 33430370 (84.66%)
	Ra2: 22380152 (85.15%)
	Ra3: 24245984 (84.93%)
Rat kidney Hx	Ra4: 21455142 (86.58%)
	Ra5: 23256944 (86.22%)
	Ra6: 21881394 (84.39%)
Spalax spleen Nx	Sp1: 45647184 (85.76%)
	Sp2: 46761376 (85.86%)
	Sp3: 33405798 (83.32%)
Spalax spleen Hx	Sp4: 42279074 (86.02%)
	Sp5: 25142522 (85.99%)
	Sp6: 32402986 (86.76%)
Rat spleen Nx	Ra1: 31217892 (71.85%)
	Ra2: 26558350 (80.96%)
	Ra3: 33832396 (79.14%)
Rat spleen Hx	Ra4: 27933968 (80.05%)
	Ra5: 29771984 (80.85%)
	Ra6: 37044044 (80.06%)
