## Supplementary data 3 for "Adaptation of the *Spalax galili* transcriptome to life under hypoxia may hold a key to a complex phenotype including longevity and cancer resistance"

### Sheet: General metrics
Number of genes in whole annotation
Spalax	246370
Rat	328830
Genes expressed in whole annotation
		Normoxia	Hypoxia
Spalax	Liver	16359	16445
	Kidney	17041	17673
	Spleen	17950	17763
Rat	Liver	17747	17741
	Kidney	18550	18690
	Spleen	19666	19824
Number of genes crossannotated between Spalax and rat
15178
Number of expressed crossannotated genes
		Normoxia	Hypoxia
Spalax	Liver	13293	13319
Spalax	Kidney	13820	14093
	Spleen	14059	14012
Rat	Liver	13001	13090
Rat	Kidney	13619	13711
	Spleen	13729	13828
