## Supplementary data 6 for "Adaptation of the *Spalax galili* transcriptome to life under hypoxia may hold a key to a complex phenotype including longevity and cancer resistance"

### Sheet: Pathway enrichment results
Canonical Pathway	Category	Spalax liver HxNx	Rat liver HxNx	Spalax kidney HxNx	Rat kidney HxNx	Spalax Spleen HxNx	Rat Spleen HxNx	Spalax Rat liver NxNx	Rat Kidney NxNx	Spalax Rat Spleen NxNx	Spalax liver HxNx	Rat liver HxNx	Spalax kidney HxNx	Rat kidney HxNx	Spalax Spleen HxNx	Rat Spleen HxNx	Spalax Rat liver NxNx	Rat Kidney NxNx	Spalax Rat Spleen NxNx
Glycine Betaine Degradation	Amino acid metabolism	0	1.342	0	0	0	0	0	-0.707	-1.134	0	1.342	0	0	0	0	0	-0.707	-1.134
γ-glutamyl Cycle		0	0	0	0	0	0	0	-2.333	0	0	0	0	0	0	0	0	-2.333	0			Table displays the z-score for the enriched pathway for every comparison
Aspartate Degradation II		0	0	0	0	0	0	0	0	0	0	0	0	0	0	0	0	0	0			HxNx = Gene expression Hypoxia/Normoxia
Isoleucine Degradation I		0	0	0	0	0	0	1.265	-0.378	0	0	0	0	0	0	0	1.265	-0.378	0			NxNx = Gene expression Spalax/Rat
Lysine Degradation II		0	0	0	0	0	0	0	-2	0	0	0	0	0	0	0	0	-2	0
Leucine Degradation I		0	0	0	0	0	0	0	-1.633	0	0	0	0	0	0	0	0	-1.633	0				Predicted inactivation (z-score <-1)
Lysine Degradation V		0	0	0	0	0	0	0	-1	0	0	0	0	0	0	0	0	-1	0				Predicted activation (z-score >1)
Cysteine Biosynthesis III (mammalia)		0	0	0	0	0	0	0	-0.905	0	0	0	0	0	0	0	0	-0.905	0
Tryptophan Degradation X (Mammalian, via Tryptamine)		0	0	0	0	0	0	0	-0.277	0	0	0	0	0	0	0	0	-0.277	0
Tyrosine Degradation I		0	0	0	0	0	0	0	0	0	0	0	0	0	0	0	0	0	0
Arginine Biosynthesis IV		0	0	0	0	0	0	0	0	0	0	0	0	0	0	0	0	0	0
Proline Biosynthesis I		0	0	0	0	0	0	1	0	0	0	0	0	0	0	0	1	0	0
Citrulline-Nitric Oxide Cycle		0	0	0	0	0	0	0	0	0	0	0	0	0	0	0	0	0	0
Arginine Degradation VI (Arginase 2 Pathway)		0	0	0	0	0	0	0.447	0	0	0	0	0	0	0	0	0.447	0	0
Superpathway of Serine and Glycine Biosynthesis I		0	0	0	0	0	0	0	0	0	0	0	0	0	0	0	0	0	0
Superpathway of Citrulline Metabolism		0	0	0	0	2	0	0.333	0	0	0	0	0	0	2	0	0.333	0	0
Histidine Degradation III		0	0	0	0	0	0	0	0	0	0	0	0	0	0	0	0	0	0
Phenylalanine Degradation IV (Mammalian, via Side Chain)		0	0	0	0	0	-0.447	0	0	0	0	0	0	0	0	-0.447	0	0	0
Valine Degradation I		0	0	0	0	0	0	0	0	0.302	0	0	0	0	0	0	0	0	0.302
Glutaryl-CoA Degradation		0	0	0	0	0	0	1.897	0.333	0.378	0	0	0	0	0	0	1.897	0.333	0.378
Tryptophan Degradation to 2-amino-3-carboxymuconate Semialdehyde		0	0	0	0	0	0	0	-0.816	0.447	0	0	0	0	0	0	0	-0.816	0.447
Citrulline Biosynthesis		0	0	0	0	0	0	0.447	0	0.447	0	0	0	0	0	0	0.447	0	0.447
Tryptophan Degradation III (Eukaryotic)		0	0	0	0	0	0	1.069	-0.258	0.832	0	0	0	0	0	0	1.069	-0.258	0.832
Type II Diabetes Mellitus Signaling	Carbohydrate metabolism	-1.508	-1.807	1	1.265	0	0	-0.174	0	-1.091	-1.508	-1.807	1	1.265	0	0	-0.174	0	-1.091
Gluconeogenesis I		0	1.414	0	0	0	0	0	-2.673	-0.302	0	1.414	0	0	0	0	0	-2.673	-0.302
Glycolysis I		0	2.121	0	0.816	0	0	0	-1.941	0	0	2.121	0	0.816	0	0	0	-1.941	0
Galactose Degradation I (Leloir Pathway)		0	0	0	0	0	0	0	0	0	0	0	0	0	0	0	0	0	0
GDP-mannose Biosynthesis		0	0	0	0	0	0	0	0	0	0	0	0	0	0	0	0	0	0
Sucrose Degradation V (Mammalian)		0	0	0	0	0	0	0	0	0	0	0	0	0	0	0	0	0	0
UDP-N-acetyl-D-galactosamine Biosynthesis II		0	0	0	0	0	0	0	0	0	0	0	0	0	0	0	0	0	0
Glycogen Biosynthesis II (from UDP-D-Glucose)		0	0	0	0	0	0	0	0	0	0	0	0	0	0	0	0	0	0
Glucose and Glucose-1-phosphate Degradation		0	0	0	0	0	0	0	0	0	0	0	0	0	0	0	0	0	0
Glycogen Degradation III		0	0	0	0	0	0	1.134	0	0	0	0	0	0	0	0	1.134	0	0
Glycogen Degradation II		0	0	0	0	0	0	1.134	-1.134	0	0	0	0	0	0	0	1.134	-1.134	0
PFKFB4 Signaling Pathway		0	0	0	2.121	0	0	0	2.065	0	0	0	0	2.121	0	0	0	2.065	0
Senescence Pathway	Cell cycle, proliferation, apoptosis, autophagy	1.134	2.654	2.132	0	0	1.4	-0.106	1.949	-1.359	1.134	2.654	2.132	0	0	1.4	-0.106	1.949	-1.359
mTOR Signaling		0	0	0	0	0	0	-1.982	-2.429	-1.183	0	0	0	0	0	0	-1.982	-2.429	-1.183
PTEN Signaling		0.905	0	-0.333	-0.577	0	-0.243	0.429	-0.135	0	0.905	0	-0.333	-0.577	0	-0.243	0.429	-0.135	0
Mitotic Roles of Polo-Like Kinase		0	0	0	1.633	0	0	0	0	0	0	0	0	1.633	0	0	0	0	0
Cyclins and Cell Cycle Regulation		0	0	0	0	0	0	0	0	0	0	0	0	0	0	0	0	0	0
Cell Cycle Control of Chromosomal Replication		0	0	0	0	0	0	1.091	0.577	0	0	0	0	0	0	0	1.091	0.577	0
Induction of Apoptosis by HIV1		0	0	0.333	0	0	0	-1.043	-0.2	0	0	0	0.333	0	0	0	-1.043	-0.2	0
Death Receptor Signaling		0	0	0.632	0	-0.378	-0.905	0.333	0.617	0	0	0	0.632	0	-0.378	-0.905	0.333	0.617	0
PAK Signaling		0	0	0	0	0	0	-1.093	1.029	0	0	0	0	0	0	0	-1.093	1.029	0
Pyroptosis Signaling Pathway		0	0	1.897	0	-0.707	0	0	-0.686	0	0	0	1.897	0	-0.707	0	0	-0.686	0
MYC Mediated Apoptosis Signaling		0	0	1.414	0	0	0	0	0	0	0	0	1.414	0	0	0	0	0	0
Necroptosis Signaling Pathway		0	1.091	0	0	0	0	0	0	0	0	1.091	0	0	0	0	0	0	0
Cell Cycle: G2/M DNA Damage Checkpoint Regulation		0.816	-0.333	0	0	0	0	0.218	1.213	0	0.816	-0.333	0	0	0	0	0.218	1.213	0
Role of CHK Proteins in Cell Cycle Checkpoint Control		0	0	0	0	0	0	0.243	0.243	0	0	0	0	0	0	0	0.243	0.243	0
Role of p14/p19ARF in Tumor Suppression		0	0	0	0	0	0	1.897	0	0	0	0	0	0	0	0	1.897	0	0
p53 Signaling		0.302	-0.302	0	0.905	1.342	0	0.186	-0.192	0	0.302	-0.302	0	0.905	1.342	0	0.186	-0.192	0
Wound Healing Signaling Pathway		0	1.257	1.8	1.982	2.132	3.272	-2.46	0.647	0	0	1.257	1.8	1.982	2.132	3.272	-2.46	0.647	0
Endometrial Cancer Signaling		0	0	1	0	0	0	-1.213	0	0	0	0	1	0	0	0	-1.213	0	0
PDGF Signaling		0.302	1.155	2.333	0.905	0	0	-1.414	-0.898	0	0.302	1.155	2.333	0.905	0	0	-1.414	-0.898	0
Estrogen-Dependent Breast Cancer Signaling		0	0	2.236	0	0	0	-1.528	-1.091	0	0	0	2.236	0	0	0	-1.528	-1.091	0
Sirtuin Signaling Pathway		0.707	0.343	-0.209	0	0	0	0	0	0	0.707	0.343	-0.209	0	0	0	0	0	0
Cell Cycle: G1/S Checkpoint Regulation		0	1.265	-0.447	0.378	0	0	1.789	0	0	0	1.265	-0.447	0.378	0	0	1.789	0	0
SPINK1 General Cancer Pathway		0	0	0	0	0	0	0	0	0	0	0	0	0	0	0	0	0	0
p70S6K Signaling		-0.905	0	0	0	0	0	-2.082	-0.429	0	-0.905	0	0	0	0	0	-2.082	-0.429	0
FAT10 Cancer Signaling Pathway		0	0	2.121	1.134	0.816	0	0	0.218	0	0	0	2.121	1.134	0.816	0	0	0.218	0
Autophagy		2.353	0	0	0	0	0	0.577	0.577	0.882	2.353	0	0	0	0	0	0.577	0.577	0.882
Breast Cancer Regulation by Stathmin1		-0.302	-1.364	1.121	1.27	-1	1.638	-0.076	-0.214	1.397	-0.302	-1.364	1.121	1.27	-1	1.638	-0.076	-0.214	1.397
Kinetochore Metaphase Signaling Pathway		0	0	0	0	0	0	0	-0.149	1.512	0	0	0	0	0	0	0	-0.149	1.512
Regulation Of The Epithelial Mesenchymal Transition In Development Pathway	Cell differentiation and development	1.414	0	1.414	0.728	0.816	0	0	0.507	-1.3	1.414	0	1.414	0.728	0.816	0	0	0.507	-1.3
Regulation Of The Epithelial Mesenchymal Transition By Growth Factors Pathway		1.279	0	2.132	1.789	-0.258	0.471	-1.953	1.016	-1.236	1.279	0	2.132	1.789	-0.258	0.471	-1.953	1.016	-1.236
Factors Promoting Cardiogenesis in Vertebrates		-0.535	0.447	0	1.414	0.333	0.775	-0.555	0.816	-0.283	-0.535	0.447	0	1.414	0.333	0.775	-0.555	0.816	-0.283
PCP (Planar Cell Polarity) Pathway		1.89	0	2.236	0	0	1.89	1.279	0.186	-0.18	1.89	0	2.236	0	0	1.89	1.279	0.186	-0.18
Apoptosis Signaling		0	0	0.302	0	0	0	-0.343	0	0	0	0	0.302	0	0	0	-0.343	0	0
Melanocyte Development and Pigmentation Signaling		0	0	0	0	0	0	-0.845	1.219	0	0	0	0	0	0	0	-0.845	1.219	0
Mouse Embryonic Stem Cell Pluripotency		0.535	0.775	2.121	1.732	0	1.667	0	0	0	0.535	0.775	2.121	1.732	0	1.667	0	0	0
Antiproliferative Role of Somatostatin Receptor 2		0	0	0	0	0	0	-0.688	0.243	0	0	0	0	0	0	0	-0.688	0.243	0
Role of NANOG in Mammalian Embryonic Stem Cell Pluripotency		0	0	0	2	0	1	0	0	0	0	0	0	2	0	1	0	0	0
Agrin Interactions at Neuromuscular Junction		0	0	1.342	1.134	0	0	-0.209	-0.655	0.853	0	0	1.342	1.134	0	0	-0.209	-0.655	0.853
HMGB1 Signaling	Cell signalling	0	0	3	1.732	1.134	1.897	-2.359	-0.905	-2.402	0	0	3	1.732	1.134	1.897	-2.359	-0.905	-2.402
Notch Signaling		0	0	0	0.816	0	0	0	-0.905	-2.309	0	0	0	0.816	0	0	0	-0.905	-2.309
ILK Signaling		0	0	2.668	2.837	0	0.277	-2.405	-0.75	-1.857	0	0	2.668	2.837	0	0.277	-2.405	-0.75	-1.857
Hepatic Fibrosis Signaling Pathway		1.441	1.732	3.703	2.661	1.732	3.539	-3.094	-1.069	-1.787	1.441	1.732	3.703	2.661	1.732	3.539	-3.094	-1.069	-1.787
Gα12/13 Signaling		-0.277	0	0.258	0	0	-1.155	0	0	-1.769	-0.277	0	0.258	0	0	-1.155	0	0	-1.769
Cholecystokinin/Gastrin-mediated Signaling		0	0.775	3.464	0	0	1.508	-1.761	-1.761	-1.768	0	0.775	3.464	0	0	1.508	-1.761	-1.761	-1.768
CXCR4 Signaling		0	0.5	2.53	0	0	1	-2.021	-1.857	-1.474	0	0.5	2.53	0	0	1	-2.021	-1.857	-1.474
Glioma Invasiveness Signaling		0	0.707	1.89	0.905	0.816	0.378	-1.961	-1.8	-1.342	0	0.707	1.89	0.905	0.816	0.378	-1.961	-1.8	-1.342
RAC Signaling		0	0	2.449	0	0	0	0	0	-1.219	0	0	2.449	0	0	0	0	0	-1.219
Endocannabinoid Cancer Inhibition Pathway		1.213	0	0.832	-2.065	-1	0	0.243	-2.06	-1.155	1.213	0	0.832	-2.065	-1	0	0.243	-2.06	-1.155
PI3K/AKT Signaling		1	-0.258	1.387	0.775	0.378	0.632	-1.342	-0.149	-1.061	1	-0.258	1.387	0.775	0.378	0.632	-1.342	-0.149	-1.061
Basal Cell Carcinoma Signaling		-0.333	0	0	0.577	0	0	1.147	0	-1.043	-0.333	0	0	0.577	0	0	1.147	0	-1.043
Oxytocin Signaling Pathway		0	-0.169	2.837	0	-0.775	0	-1.073	1.486	-0.896	0	-0.169	2.837	0	-0.775	0	-1.073	1.486	-0.896
BEX2 Signaling Pathway		-0.707	0	0.632	0.905	-0.333	0	-0.73	0.378	-0.784	-0.707	0	0.632	0.905	-0.333	0	-0.73	0.378	-0.784
WNT/Ca+ pathway		0	0	0	0	0	-0.577	0	-0.343	-0.784	0	0	0	0	0	-0.577	0	-0.343	-0.784
Aryl Hydrocarbon Receptor Signaling		1	0	0.577	-0.832	-1.134	0	0.333	-0.973	-0.756	1	0	0.577	-0.832	-1.134	0	0.333	-0.973	-0.756
WNT/β-catenin Signaling		0.832	1.091	1.155	0	-0.535	0.688	1.021	-0.135	-0.674	0.832	1.091	1.155	0	-0.535	0.688	1.021	-0.135	-0.674
Netrin Signaling		0	0.333	0	0	0	0	0.6	0.365	-0.626	0	0.333	0	0	0	0	0.6	0.365	-0.626
Pulmonary Fibrosis Idiopathic Signaling Pathway		1.298	1.441	2.667	4.036	1.961	3.888	-0.905	0.17	-0.588	1.298	1.441	2.667	4.036	1.961	3.888	-0.905	0.17	-0.588
Pulmonary Healing Signaling Pathway		1.89	-0.18	2.558	1.761	1.342	1.528	0.111	-0.663	-0.57	1.89	-0.18	2.558	1.761	1.342	1.528	0.111	-0.663	-0.57
RHOGDI Signaling		0	0	-1	-1.069	0	-2.309	0.283	0.42	-0.544	0	0	-1	-1.069	0	-2.309	0.283	0.42	-0.544
Gαq Signaling		-1.941	-2.449	1.069	-1.147	-1.667	-1.5	-1.947	-0.674	-0.469	-1.941	-2.449	1.069	-1.147	-1.667	-1.5	-1.947	-0.674	-0.469
Epithelial Adherens Junction Signaling		0.775	0	0	0	0	0	0.5	0.391	-0.412	0.775	0	0	0	0	0	0.5	0.391	-0.412
Pancreatic Adenocarcinoma Signaling		0.632	0.258	1.897	1.387	0	0	-1.976	-0.365	-0.408	0.632	0.258	1.897	1.387	0	0	-1.976	-0.365	-0.408
G Beta Gamma Signaling		0	0	0	0	0	-0.905	0.632	0.447	-0.324	0	0	0	0	0	-0.905	0.632	0.447	-0.324
Endocannabinoid Developing Neuron Pathway		0	0	0	0	0	0	-0.272	0	-0.316	0	0	0	0	0	0	-0.272	0	-0.316
Aldosterone Signaling in Epithelial Cells		0	0	0	0	0	0	-1.877	0.928	-0.229	0	0	0	0	0	0	-1.877	0.928	-0.229
Amyotrophic Lateral Sclerosis Signaling		0	0	0	0	0	0	-0.801	1.808	-0.186	0	0	0	0	0	0	-0.801	1.808	-0.186
STAT3 Pathway		-0.535	1.886	0.832	2.111	0	2.673	-0.905	-0.822	-0.18	-0.535	1.886	0.832	2.111	0	2.673	-0.905	-0.822	-0.18
Oxytocin In Brain Signaling Pathway		0	0	0	0	0	0	-0.119	0	-0.128	0	0	0	0	0	0	-0.119	0	-0.128
Opioid Signaling Pathway		-1.807	-0.186	0	-0.6	-0.832	-0.626	1.523	-0.314	-0.11	-1.807	-0.186	0	-0.6	-0.832	-0.626	1.523	-0.314	-0.11
TWEAK Signaling		0	0	-0.378	0	0	0	0	-0.243	0	0	0	-0.378	0	0	0	0	-0.243	0
Glioblastoma Multiforme Signaling		-0.535	1	1.897	0.655	0	0.775	-1.697	-0.267	0	-0.535	1	1.897	0.655	0	0.775	-1.697	-0.267	0
BAG2 Signaling Pathway		0	0	0	0	0	0	0	0	0	0	0	0	0	0	0	0	0	0
EIF2 Signaling		0	0	0	0	0	0	2.143	0	0	0	0	0	0	0	0	2.143	0	0
Calcium Transport I		0	0	0	0	0	0	0	0	0	0	0	0	0	0	0	0	0	0
Endoplasmic Reticulum Stress Pathway		0	0	0	0	0	0	-1.667	-1	0	0	0	0	0	0	0	-1.667	-1	0
GP6 Signaling Pathway		0	0	0	4.146	0	2.183	-2.654	-0.289	0	0	0	0	4.146	0	2.183	-2.654	-0.289	0
Ceramide Degradation		0	0	0	0	0	2	-0.447	-1.342	0	0	0	0	0	0	2	-0.447	-1.342	0
Noradrenaline and Adrenaline Degradation		0	0	0	0	0	0.378	0	-1	0	0	0	0	0	0	0.378	0	-1	0
Dopamine Degradation		0	0	0	0	0	0.816	0	-1	0	0	0	0	0	0	0.816	0	-1	0
HIPPO signaling		0	0	0	0.816	0	0	0	-0.894	0	0	0	0	0.816	0	0	0	-0.894	0
4-1BB Signaling in T Lymphocytes		0	-0.447	0.447	0	0	0	-1.508	-0.577	0	0	-0.447	0.447	0	0	0	-1.508	-0.577	0
Putrescine Degradation III		0	0	0	0	0	0.447	0	-0.577	0	0	0	0	0	0	0.447	0	-0.577	0
Oxytocin In Spinal Neurons Signaling Pathway		0	-2.333	0	0	-0.378	0.816	-1.698	-0.243	0	0	-2.333	0	0	-0.378	0.816	-1.698	-0.243	0
Erythropoietin Signaling Pathway		0	0	1.698	0	0	0.471	0	0	0	0	0	1.698	0	0	0.471	0	0	0
FAK Signaling		0	0	2.734	0	-0.149	3.077	0	0	0	0	0	2.734	0	-0.149	3.077	0	0	0
Macropinocytosis Signaling		0	0	0	2	0	-0.447	-1.528	0	0	0	0	0	2	0	-0.447	-1.528	0	0
ERBB Signaling		0	0	2.121	0	0	0	-1.061	0	0	0	0	2.121	0	0	0	-1.061	0	0
nNOS Signaling in Neurons		0	0	0	0	0	0	0	0	0	0	0	0	0	0	0	0	0	0
ERBB4 Signaling		0	0	0	0	0	0	0	0	0	0	0	0	0	0	0	0	0	0
Apelin Liver Signaling Pathway		1	0	1	0	0	0	-1.508	0	0	1	0	1	0	0	0	-1.508	0	0
Apelin Pancreas Signaling Pathway		-2	0	0	0	0	0	-1.147	0.655	0	-2	0	0	0	0	0	-1.147	0.655	0
Glutamate Receptor Signaling		0	0	0	0	0	0	0	1.155	0	0	0	0	0	0	0	0	1.155	0
eNOS Signaling		0	-1.213	0	2.324	0	0	-2.48	0	0	0	-1.213	0	2.324	0	0	-2.48	0	0
Neuregulin Signaling		0	0	1.414	0	0	-0.378	0.626	0.539	0	0	0	1.414	0	0	-0.378	0.626	0.539	0
GADD45 Signaling		0	0	-0.302	0	1.134	0	0	1.257	0	0	0	-0.302	0	1.134	0	0	1.257	0
Melatonin Signaling		0	0	0	0	0	0	0.192	0.784	0	0	0	0	0	0	0	0.192	0.784	0
Small Cell Lung Cancer Signaling		-1.633	-1.414	0	1.414	0	0	-1.964	-0.6	0	-1.633	-1.414	0	1.414	0	0	-1.964	-0.6	0
Bladder Cancer Signaling		0	0	0.447	-1	0	0	0	0	0	0	0	0.447	-1	0	0	0	0	0
Thyroid Cancer Signaling		0	1.732	1.414	0	1.633	0	-1.095	0	0	0	1.732	1.414	0	1.633	0	-1.095	0	0
Acute Myeloid Leukemia Signaling		-1.414	0	2.646	0	0	0	-1.095	0	0	-1.414	0	2.646	0	0	0	-1.095	0	0
Prolactin Signaling		0	0	0.378	0	0	0	-0.626	0	0	0	0	0.378	0	0	0	-0.626	0	0
GDNF Family Ligand-Receptor Interactions		0.378	-0.905	0	0	0	0	-1.3	0	0	0.378	-0.905	0	0	0	0	-1.3	0	0
Growth Hormone Signaling		0	0	0.378	0	0	0	0	0	0	0	0	0.378	0	0	0	0	0	0
Ephrin B Signaling		0	0	0	0	0	0	-0.209	-1.8	0	0	0	0	0	0	0	-0.209	-1.8	0
Neuropathic Pain Signaling In Dorsal Horn Neurons		0	0	0	0	0	0	0	1.852	0	0	0	0	0	0	0	0	1.852	0
iNOS Signaling		0	0	1.89	0	0	0	0	0	0	0	0	1.89	0	0	0	0	0	0
Colorectal Cancer Metastasis Signaling		1	0.186	2.711	2.466	0.243	2.236	-0.873	0.788	0	1	0.186	2.711	2.466	0.243	2.236	-0.873	0.788	0
Apelin Cardiac Fibroblast Signaling Pathway		0	0	-1	-1.633	0	-0.816	0	0	0	0	0	-1	-1.633	0	-0.816	0	0	0
Neurotrophin/TRK Signaling		0	0	0	0	0	0	-0.2	2.2	0	0	0	0	0	0	0	-0.2	2.2	0
Ferroptosis Signaling Pathway		0.832	2.236	0.688	1.291	2.333	2.84	-0.729	1.938	0	0.832	2.236	0.688	1.291	2.333	2.84	-0.729	1.938	0
CNTF Signaling		0	0	2	1.89	0	0	-1.279	0	0	0	0	2	1.89	0	0	-1.279	0	0
Apelin Muscle Signaling Pathway		0	0	0	0	0	0	-0.447	0	0	0	0	0	0	0	0	-0.447	0	0
Melanoma Signaling		0	0	0	0	0	0	0	0	0	0	0	0	0	0	0	0	0	0
NGF Signaling		0	0	2.333	0	0	0	-1.265	0.745	0	0	0	2.333	0	0	0	-1.265	0.745	0
ERB2-ERBB3 Signaling		0	0	1.89	2.121	0	0	0	0	0	0	0	1.89	2.121	0	0	0	0	0
Glioma Signaling		0	0	0	1.134	0	0	-1.095	0	0	0	0	0	1.134	0	0	-1.095	0	0
JAK/STAT Signaling		-0.577	0.775	0.577	0	0	0	0	0	0	-0.577	0.775	0.577	0	0	0	0	0	0
Dilated Cardiomyopathy Signaling Pathway		0	0	0	0.535	0	0	-0.169	0	0	0	0	0	0.535	0	0	-0.169	0	0
HGF Signaling		0	0.943	2.121	0	0	0.832	0	0.973	0	0	0.943	2.121	0	0	0.832	0	0.973	0
BMP signaling pathway		0	0	1.89	0	0	0	0	0	0	0	0	1.89	0	0	0	0	0	0
FGF Signaling		-0.632	0.632	0	0	0	0	0.557	0.365	0	-0.632	0.632	0	0	0	0	0.557	0.365	0
Paxillin Signaling		0	0	0	0	0	1.134	0	0.707	0	0	0	0	0	0	1.134	0	0.707	0
14-3-3-mediated Signaling		0	0.577	0	0	0	0	-1.859	0	0	0	0.577	0	0	0	0	-1.859	0	0
MSP-RON Signaling In Macrophages Pathway		0	0	1.069	0	2.53	0.577	0	0	0	0	0	1.069	0	2.53	0.577	0	0	0
HER-2 Signaling in Breast Cancer		0.218	0	2.837	0	0	0	-1.588	0	0	0.218	0	2.837	0	0	0	-1.588	0	0
Endocannabinoid Neuronal Synapse Pathway		0	0	0	0	0	0	-0.438	0.263	0	0	0	0	0	0	0	-0.438	0.263	0
p38 MAPK Signaling		1.732	0.728	2.5	1.387	1.414	0	-2.03	0.309	0	1.732	0.728	2.5	1.387	1.414	0	-2.03	0.309	0
RANK Signaling in Osteoclasts		0.632	1.069	1.604	0	0	0	0	1.333	0	0.632	1.069	1.604	0	0	0	0	1.333	0
Renal Cell Carcinoma Signaling		0	0	0	0	0	1.633	-0.853	0	0	0	0	0	0	0	1.633	-0.853	0	0
ERK/MAPK Signaling		0	0	0.943	1.414	0	0.5	-0.384	1.195	0	0	0	0.943	1.414	0	0.5	-0.384	1.195	0
Non-Small Cell Lung Cancer Signaling		0	0	0	0	0	0	0	0	0	0	0	0	0	0	0	0	0	0
CSDE1 Signaling Pathway		0	0	0	0	0	0	0	0	0	0	0	0	0	0	0	0	0	0
EGF Signaling		0.378	1.414	0	0	0	0	0	-0.218	0	0.378	1.414	0	0	0	0	0	-0.218	0
Huntington's Disease Signaling		0	0	0	0	0	0	0.457	1.26	0	0	0	0	0	0	0	0.457	1.26	0
TGF-β Signaling		0	0	2.121	0	2	0	0	0	0	0	0	2.121	0	2	0	0	0	0
GM-CSF Signaling		0.378	0	0.447	0	0	0	-1.043	0	0	0.378	0	0.447	0	0	0	-1.043	0	0
Ribonucleotide Reductase Signaling Pathway		0	0	0	0	0	0	0	0	0	0	0	0	0	0	0	0	0	0
IGF-1 Signaling		0.333	1.265	0.707	1.342	0	0	-0.626	0	0	0.333	1.265	0.707	1.342	0	0	-0.626	0	0
ERK5 Signaling		1.732	0	3.317	0	2.449	1.633	-0.784	0	0	1.732	0	3.317	0	2.449	1.633	-0.784	0	0
MSP-RON Signaling In Cancer Cells Pathway		0.447	0	3	3.3	1	0	-0.832	0	0	0.447	0	3	3.3	1	0	-0.832	0	0
Signaling by Rho Family GTPases		0	0	2.183	0	0	3.357	-0.943	-0.342	0.12	0	0	2.183	0	0	3.357	-0.943	-0.342	0.12
Cardiac Hypertrophy Signaling		0	0.378	2.84	1.964	0	0.535	-3.022	0.647	0.12	0	0.378	2.84	1.964	0	0.535	-3.022	0.647	0.12
Dopamine-DARPP32 Feedback in cAMP Signaling		0	-0.728	0	0	0	-0.816	-0.302	1.291	0.152	0	-0.728	0	0	0	-0.816	-0.302	1.291	0.152
Cardiac Hypertrophy Signaling (Enhanced)		1.761	2.018	4.644	2.605	1.89	3.051	-0.161	1.115	0.159	1.761	2.018	4.644	2.605	1.89	3.051	-0.161	1.115	0.159
P2Y Purigenic Receptor Signaling Pathway		0	0	0	0	0	0	-1.982	1.18	0.169	0	0	0	0	0	0	-1.982	1.18	0.169
Apelin Endothelial Signaling Pathway		0	0.277	3.162	0	0	0	0.309	-0.781	0.169	0	0.277	3.162	0	0	0	0.309	-0.781	0.169
Ceramide Signaling		1.89	0	2.828	0	0	0	1.671	-0.186	0.186	1.89	0	2.828	0	0	0	1.671	-0.186	0.186
ID1 Signaling Pathway		-0.408	2.263	1.4	2.828	2.236	1.877	-0.426	1.039	0.236	-0.408	2.263	1.4	2.828	2.236	1.877	-0.426	1.039	0.236
α-Adrenergic Signaling		0	1.134	0	0	0	0	0.471	-0.688	0.243	0	1.134	0	0	0	0	0.471	-0.688	0.243
Integrin Signaling		0	0	0	2.5	0	0.535	0.117	0.943	0.258	0	0	0	2.5	0	0.535	0.117	0.943	0.258
Neurovascular Coupling Signaling Pathway		0	-2.268	0	1.4	0	0.2	-1.27	1.179	0.342	0	-2.268	0	1.4	0	0.2	-1.27	1.179	0.342
PPAR Signaling		-0.535	0.775	-2.138	1.387	-1	-1.155	1.151	1.441	0.354	-0.535	0.775	-2.138	1.387	-1	-1.155	1.151	1.441	0.354
April Mediated Signaling		0.378	-0.333	1.265	0	0	0	-0.258	0	0.535	0.378	-0.333	1.265	0	0	0	-0.258	0	0.535
Chemokine Signaling		0	0	0	0	0	0	0	0	0.539	0	0	0	0	0	0	0	0	0.539
PPARα/RXRα Activation		0	0	-1.291	0	0	0	0	1.524	0.617	0	0	-1.291	0	0	0	0	1.524	0.617
Dopamine Receptor Signaling		0	0	0	0	0	0	0	1.508	0.632	0	0	0	0	0	0	0	1.508	0.632
Cardiac β-adrenergic Signaling		0	-1.291	0	2.668	0.816	0.577	0.507	1.543	0.632	0	-1.291	0	2.668	0.816	0.577	0.507	1.543	0.632
Role of NFAT in Cardiac Hypertrophy		0	0.626	0	0	0	0	-1.083	2.491	0.739	0	0.626	0	0	0	0	-1.083	2.491	0.739
Adrenomedullin signaling pathway		1.5	-0.557	2.668	1.964	0	0.728	-1.688	1.434	0.762	1.5	-0.557	2.668	1.964	0	0.728	-1.688	1.434	0.762
Ephrin Receptor Signaling		0	0.535	0	0.707	0	0.832	0.544	0	0.781	0	0.535	0	0.707	0	0.832	0.544	0	0.781
Calcium Signaling		0	0	0	0	0	-1.069	1.18	2.252	0.832	0	0	0	0	0	-1.069	1.18	2.252	0.832
Relaxin Signaling		0.333	-0.577	0	1.265	-1.342	0.378	-0.73	1.567	0.962	0.333	-0.577	0	1.265	-1.342	0.378	-0.73	1.567	0.962
G-Protein Coupled Receptor Signaling		-0.122	-1.251	1.214	0.759	-1.905	0.75	0.684	0.939	1.016	-0.122	-1.251	1.214	0.759	-1.905	0.75	0.684	0.939	1.016
CREB Signaling in Neurons		-0.905	-1.033	0	2.84	-1.372	1.921	0.314	1.313	1.061	-0.905	-1.033	0	2.84	-1.372	1.921	0.314	1.313	1.061
RHOA Signaling		0	0	0.905	0	0	0	1.18	-0.42	1.067	0	0	0.905	0	0	0	1.18	-0.42	1.067
Protein Kinase A Signaling		-0.378	-0.7	0.784	1.622	0.229	0	0.455	1.951	1.084	-0.378	-0.7	0.784	1.622	0.229	0	0.455	1.951	1.084
Gαi Signaling		0	0	1.134	-1.387	0.333	1.134	-0.16	-0.302	1.093	0	0	1.134	-1.387	0.333	1.134	-0.16	-0.302	1.093
Endothelin-1 Signaling		-0.447	0.18	2.496	1.964	0	2.4	-0.679	0.471	1.25	-0.447	0.18	2.496	1.964	0	2.4	-0.679	0.471	1.25
Ovarian Cancer Signaling		0	0	0	1.732	0.816	1.633	-0.577	0	1.279	0	0	0	1.732	0.816	1.633	-0.577	0	1.279
Eicosanoid Signaling		0	0	0	0	0	0	0.535	1.508	1.291	0	0	0	0	0	0	0.535	1.508	1.291
GNRH Signaling		1.387	1.46	1.732	0	0	0.258	0.272	1.336	1.313	1.387	1.46	1.732	0	0	0.258	0.272	1.336	1.313
CLEAR Signaling Pathway		0	0	0	0	0	0	1.134	0.187	1.334	0	0	0	0	0	0	1.134	0.187	1.334
Apelin Adipocyte Signaling Pathway		0	0	0	0	0	0	0.169	-1.512	1.461	0	0	0	0	0	0	0.169	-1.512	1.461
Apelin Cardiomyocyte Signaling Pathway		0	0	0	0	0	0	-1.852	0.302	1.521	0	0	0	0	0	0	-1.852	0.302	1.521
SNARE Signaling Pathway		0	0	0	2.84	0	0	2.546	1.511	1.604	0	0	0	2.84	0	0	2.546	1.511	1.604
Estrogen Receptor Signaling		1.616	-0.156	1	2.333	0	0	-2.164	1.105	1.633	1.616	-0.156	1	2.333	0	0	-2.164	1.105	1.633
Synaptogenesis Signaling Pathway		0	-2.611	0	1.715	0	-0.962	0.1	2.245	1.675	0	-2.611	0	1.715	0	-0.962	0.1	2.245	1.675
Gαs Signaling		0	0	0	0.258	0	0	-0.174	1.915	1.732	0	0	0	0.258	0	0	-0.174	1.915	1.732
Phospholipases		0	0	0	0	0	0	0	1.177	1.964	0	0	0	0	0	0	0	1.177	1.964
cAMP-mediated signaling		0	0	0	1.667	-0.258	0.816	0.577	1.585	2.813	0	0	0	1.667	-0.258	0.816	0.577	1.585	2.813
Coagulation System	Coagulation	0	0	0.447	0	0	1.89	0	0	-0.853	0	0	0.447	0	0	1.89	0	0	-0.853
Thrombin Signaling		0	-0.258	2.673	1.732	0	0.535	-1.511	-1	-0.405	0	-0.258	2.673	1.732	0	0.535	-1.511	-1	-0.405
Intrinsic Prothrombin Activation Pathway		0	0	0	0	0	0	0	0	0	0	0	0	0	0	0	0	0	0
Extrinsic Prothrombin Activation Pathway		0	0	0	0	0	0	0	1	0	0	0	0	0	0	0	0	1	0
Thrombopoietin Signaling		0.707	1.265	0	0	0	0	0	0	0	0.707	1.265	0	0	0	0	0	0	0
Regulation of Actin-based Motility by Rho	Cytoskelett	0	0	0	1	0	0	-0.365	0.164	0	0	0	0	1	0	0	-0.365	0.164	0
Actin Nucleation by ARP-WASP Complex		0	0	2.236	0	0	0	0	-1.147	0	0	0	2.236	0	0	0	0	-1.147	0
Remodeling of Epithelial Adherens Junctions		0	0	0	0	0	0	0.302	0	0	0	0	0	0	0	0	0.302	0	0
Actin Cytoskeleton Signaling		0	0	0	1.886	0	0	-0.5	0.361	0.272	0	0	0	1.886	0	0	-0.5	0.361	0.272
Sperm Motility		0	0	0	3.162	0.816	1.134	-0.333	2.03	1.029	0	0	0	3.162	0.816	1.134	-0.333	2.03	1.029
Mismatch Repair in Eukaryotes	DNA repair	0	0	0	0	0	0	0	0	0	0	0	0	0	0	0	0	0	0
BER (Base Excision Repair) Pathway		0	0	0.447	0	0	0	1.043	1.964	0	0	0	0.447	0	0	0	1.043	1.964	0
NER (Nucleotide Excision Repair, Enhanced Pathway)		0	0	0	0	0	0	2.043	0	0	0	0	0	0	0	0	2.043	0	0
ATM Signaling		1.134	-0.333	0	0	0	0	0.186	0.707	0	1.134	-0.333	0	0	0	0	0.186	0.707	0
Role of BRCA1 in DNA Damage Response		0	0	0	0	0	0	1.091	1.528	0	0	0	0	0	0	0	1.091	1.528	0
Telomerase Signaling		0	0	0	1.414	0	0	-1.961	0	0	0	0	0	1.414	0	0	-1.961	0	0
Inhibition of Matrix Metalloproteases	ECM and angiogenesis	0	0	0	0.333	1	0	0	-0.728	0	0	0	0	0.333	1	0	0	-0.728	0
VEGF Family Ligand-Receptor Interactions		0.378	0	0	0	0	1.89	0	0	0	0.378	0	0	0	0	1.89	0	0	0
Inhibition of Angiogenesis by TSP1		0	0	0	2	0	0	0	0	0	0	0	0	2	0	0	0	0	0
VEGF Signaling		1	0	1.633	2.714	0	0	-0.962	0	0	1	0	1.633	2.714	0	0	-0.962	0	0
Angiopoietin Signaling		0.447	0	1.89	0	0	0	0	0	0	0.447	0	1.89	0	0	0	0	0	0
Tumor Microenvironment Pathway		2.785	1.4	2.268	3.307	0	2.985	-2.528	-0.126	1.604	2.785	1.4	2.268	3.307	0	2.985	-2.528	-0.126	1.604
LXR/RXR Activation	Geneexpression	-1.732	0	-1	-0.277	0	-0.832	-1.206	0.289	-1.286	-1.732	0	-1	-0.277	0	-0.832	-1.206	0.289	-1.286
DNA Methylation and Transcriptional Repression Signaling		0	0	0	0	0	0	0	0	0	0	0	0	0	0	0	0	0	0
VDR/RXR Activation		0	0	0.378	1.633	1	1.667	0.894	0.853	0	0	0	0.378	1.633	1	1.667	0.894	0.853	0
PXR/RXR Activation		0	0	-0.378	0	0	0	0	-1	0.209	0	0	-0.378	0	0	0	0	-1	0.209
HOTAIR Regulatory Pathway		0	0	0.943	2.502	-0.333	0	-0.816	1.576	0.438	0	0	0.943	2.502	-0.333	0	-0.816	1.576	0.438
GPCR-Mediated Integration of Enteroendocrine Signaling Exemplified by an L Cell	General metabolism	0	0	0	0	0	0	0	0	-1.633	0	0	0	0	0	0	0	0	-1.633
Oxidative Phosphorylation		0	0	0	0	0	0	0	0	0	0	0	0	0	0	0	0	0	0
TCA Cycle II (Eukaryotic)		0	0	0	0	0	0	0	0	0	0	0	0	0	0	0	0	0	0
NAD biosynthesis II (from tryptophan)		0	0	0	0	0	0	0	-1	0	0	0	0	0	0	0	0	-1	0
NAD Phosphorylation and Dephosphorylation		0	0	0	0	0	0	0	0	0	0	0	0	0	0	0	0	0	0
Acetate Conversion to Acetyl-CoA		0	0	0	0	0	0	0	0	0	0	0	0	0	0	0	0	0	0
NAD Signaling Pathway		0.5	0	0	0	0	1	-1.361	-0.516	0	0.5	0	0	0	0	1	-1.361	-0.516	0
Insulin Receptor Signaling		0.277	1.5	-0.277	2.138	0	1.508	-0.295	0.745	0	0.277	1.5	-0.277	2.138	0	1.508	-0.295	0.745	0
Ketogenesis		0	0	0	0	0	0	0	0	0	0	0	0	0	0	0	0	0	0
Leptin Signaling in Obesity		-0.816	0	0	2.449	0	0	-2.111	0.632	0	-0.816	0	0	2.449	0	0	-2.111	0.632	0
Mitochondrial L-carnitine Shuttle Pathway		0	0	0	1.342	0	0	0	2.333	0	0	0	0	1.342	0	0	0	2.333	0
AMPK Signaling		0.728	0	0	1.706	-0.378	1.265	0.14	0.525	1.043	0.728	0	0	1.706	-0.378	1.265	0.14	0.525	1.043
Insulin Secretion Signaling Pathway		0	-0.507	0	0	0	0.2	-0.988	0.322	1.238	0	-0.507	0	0	0	0.2	-0.988	0.322	1.238
GPCR-Mediated Nutrient Sensing in Enteroendocrine Cells		0	0	0	0	0	-0.832	0	1.443	1.543	0	0	0	0	0	-0.832	0	1.443	1.543
White Adipose Tissue Browning Pathway		0.243	-0.229	0	0	-1.667	0	-0.295	1.474	1.852	0.243	-0.229	0	0	-1.667	0	-0.295	1.474	1.852
Bile Acid Biosynthesis, Neutral Pathway	Hepatic function	0	0	0	0	0	0	0	-0.333	0	0	0	0	0	0	0	0	-0.333	0
Androgen Signaling	Hormonal response	0	0	0	0	0	0	2.236	0	-0.447	0	0	0	0	0	0	2.236	0	-0.447
Corticotropin Releasing Hormone Signaling		0	-0.655	0	0	0	0	0.143	0.7	0	0	-0.655	0	0	0	0	0.143	0.7	0
Antioxidant Action of Vitamin C	Hypoxia- and stress response	-1.633	0	0	0	0	0	1.732	-0.343	-1.3	-1.633	0	0	0	0	0	1.732	-0.343	-1.3
PEDF Signaling		-1.414	0	1.89	0	0.447	0	-1.915	0.73	-0.408	-1.414	0	1.89	0	0.447	0	-1.915	0.73	-0.408
UVC-Induced MAPK Signaling		0	0.378	0	0	0	0	-1.091	0	0	0	0.378	0	0	0	0	-1.091	0	0
Glutathione Redox Reactions II		0	0	0	0	0	0	0	0	0	0	0	0	0	0	0	0	0	0
Thioredoxin Pathway		0	0	0	0	0	0	0	0	0	0	0	0	0	0	0	0	0	0
UVB-Induced MAPK Signaling		0	-0.378	0	0	0	0	-1.414	0	0	0	-0.378	0	0	0	0	-1.414	0	0
UVA-Induced MAPK Signaling		0	0	0	0	0	0	-1.706	-0.392	0	0	0	0	0	0	0	-1.706	-0.392	0
Nitric Oxide Signaling in the Cardiovascular System		0	0.577	0	1.604	0	1.732	-1.183	0	0	0	0.577	0	1.604	0	1.732	-1.183	0	0
NF-κB Activation by Viruses		0	0	0.816	0	0	0	-1.512	0	0	0	0	0.816	0	0	0	-1.512	0	0
Unfolded protein response		0	1.414	0	0	0	0	-2.558	0	0	0	1.414	0	0	0	0	-2.558	0	0
Hypoxia Signaling in the Cardiovascular System		0	0	0	0	0	0	-0.577	0.302	0	0	0	0	0	0	0	-0.577	0.302	0
HIF1α Signaling		2.746	1.567	2.357	3.307	0	2.683	-1.325	1.627	0.124	2.746	1.567	2.357	3.307	0	2.683	-1.325	1.627	0.124
NRF2-mediated Oxidative Stress Response		1.155	0	2.183	1.633	-0.447	0	-0.164	-0.973	0.174	1.155	0	2.183	1.633	-0.447	0	-0.164	-0.973	0.174
Th1 Pathway	Immune system and inflammation	0	0	1.265	0	0	0.905	0	0.164	-3.087	0	0	1.265	0	0	0.905	0	0.164	-3.087
Production of Nitric Oxide and Reactive Oxygen Species in Macrophages		0	-0.577	3.545	0	0	-0.258	-2.321	0.808	-2.782	0	-0.577	3.545	0	0	-0.258	-2.321	0.808	-2.782
IL-15 Production		0	0.243	1.897	2.324	-1.155	0	-1.677	-0.277	-2.309	0	0.243	1.897	2.324	-1.155	0	-1.677	-0.277	-2.309
Neuroinflammation Signaling Pathway		0.2	-0.539	2.353	0	0	0.577	-2.041	-1.508	-1.912	0.2	-0.539	2.353	0	0	0.577	-2.041	-1.508	-1.912
PI3K Signaling in B Lymphocytes		1.387	-0.447	2.496	0	0	-0.832	-1.896	0	-1.809	1.387	-0.447	2.496	0	0	-0.832	-1.896	0	-1.809
Role of Pattern Recognition Receptors in Recognition of Bacteria and Viruses		-0.632	-3.051	1.414	0	-1	-0.333	0	0	-1.512	-0.632	-3.051	1.414	0	-1	-0.333	0	0	-1.512
IL-9 Signaling		0	0	0.447	0	0	0	0	0	-1.508	0	0	0.447	0	0	0	0	0	-1.508
IL-6 Signaling		1.604	0.894	2.837	2.111	1.508	2.309	-1.732	0	-1.298	1.604	0.894	2.837	2.111	1.508	2.309	-1.732	0	-1.298
B Cell Activating Factor Signaling		0	0	1.414	0	0	0	0	-0.728	-0.832	0	0	1.414	0	0	0	0	-0.728	-0.832
MIF-mediated Glucocorticoid Regulation		0	0	2.236	0	0	0	0	0	-0.832	0	0	2.236	0	0	0	0	0	-0.832
MIF Regulation of Innate Immunity		0	0	2.646	0	0	0	0	0	-0.775	0	0	2.646	0	0	0	0	0	-0.775
Toll-like Receptor Signaling		1.89	-0.632	1.667	0	0	0	-0.577	-0.426	-0.728	1.89	-0.632	1.667	0	0	0	-0.577	-0.426	-0.728
IL-17A Signaling in Airway Cells		0	0	0.816	0	0	0	0	0	-0.447	0	0	0.816	0	0	0	0	0	-0.447
Complement System		0	0	0	1.342	0	0	0	0	-0.333	0	0	0	1.342	0	0	0	0	-0.333
IL-8 Signaling		0.535	0.426	2.84	1.279	0	0.688	-2.853	-2.138	-0.283	0.535	0.426	2.84	1.279	0	0.688	-2.853	-2.138	-0.283
CCR3 Signaling in Eosinophils		0	0	0	0	0	0	-1.134	0.6	-0.2	0	0	0	0	0	0	-1.134	0.6	-0.2
fMLP Signaling in Neutrophils		0	0	1.134	0	0	-0.447	-0.507	0.493	-0.174	0	0	1.134	0	0	-0.447	-0.507	0.493	-0.174
Leukocyte Extravasation Signaling		-0.535	-1.043	0.577	1.043	0	0	-0.5	0	-0.137	-0.535	-1.043	0.577	1.043	0	0	-0.5	0	-0.137
Role of MAPK Signaling in Promoting the Pathogenesis of Influenza		0	0	1.265	0	0	0	0	0	0	0	0	1.265	0	0	0	0	0	0
TNFR1 Signaling		0	0	1	0	0	0	0	-0.655	0	0	0	1	0	0	0	0	-0.655	0
CD40 Signaling		-0.378	0	1.155	0	0	0	-0.626	0.408	0	-0.378	0	1.155	0	0	0	-0.626	0.408	0
Fcγ Receptor-mediated Phagocytosis in Macrophages and Monocytes		0	-2.138	0	0	0	-1.155	-0.649	-2.03	0	0	-2.138	0	0	0	-1.155	-0.649	-2.03	0
Osteoarthritis Pathway		0.354	1.095	2.268	0.853	3	3.674	-0.232	-1.543	0	0.354	1.095	2.268	0.853	3	3.674	-0.232	-1.543	0
TNFR2 Signaling		0	0	0.707	0	0	0	0	-1.387	0	0	0	0.707	0	0	0	0	-1.387	0
Tumoricidal Function of Hepatic Natural Killer Cells		0	0	0	0	0	0	0	-0.333	0	0	0	0	0	0	0	0	-0.333	0
Immunogenic Cell Death Signaling Pathway		0	0	0	0	0	0	0	0	0	0	0	0	0	0	0	0	0	0
Role Of Osteoblasts In Rheumatoid Arthritis Signaling Pathway		0	0	0	0	0	0	0	0	0	0	0	0	0	0	0	0	0	0
IL-17 Signaling		0	0	2.683	2.294	1.941	0	-1.576	0	0	0	0	2.683	2.294	1.941	0	-1.576	0	0
IL-13 Signaling Pathway		1.387	0	0	2.5	1.265	1.387	-0.781	0	0	1.387	0	0	2.5	1.265	1.387	-0.781	0	0
Activation of IRF by Cytosolic Pattern Recognition Receptors		0	0	0.378	0	0	0	0	0	0	0	0	0.378	0	0	0	0	0	0
Role of RIG1-like Receptors in Antiviral Innate Immunity		0	0	0.447	0	0	0	0	0	0	0	0	0.447	0	0	0	0	0	0
Inflammasome pathway		0	0	1.342	0	0	0	0	0	0	0	0	1.342	0	0	0	0	0	0
Role of WNT/GSK-3β Signaling in the Pathogenesis of Influenza		0	0	0	0	0	1.89	0	0	0	0	0	0	0	0	1.89	0	0	0
Th2 Pathway		0.905	0	2.53	1.387	2.121	0	0.169	0	0	0.905	0	2.53	1.387	2.121	0	0.169	0	0
PD-1, PD-L1 cancer immunotherapy pathway		0	0	0	0	0	1.265	1.029	0	0	0	0	0	0	0	1.265	1.029	0	0
CDK5 Signaling		0	1.604	1.414	1.667	0	0	1.151	1.121	0	0	1.604	1.414	1.667	0	0	1.151	1.121	0
Natural Killer Cell Signaling		0	0	0	0	0	0.426	-0.985	0	0	0	0	0	0	0	0.426	-0.985	0	0
Fc Epsilon RI Signaling		0	0	0	0	0	0	-1.234	0	0	0	0	0	0	0	0	-1.234	0	0
Interferon Signaling		0	0	0	0	0	0	0	0	0	0	0	0	0	0	0	0	0	0
LPS-stimulated MAPK Signaling		0.378	-1.155	1.897	0	0	0	-1.414	0.186	0	0.378	-1.155	1.897	0	0	0	-1.414	0.186	0
Lymphotoxin β Receptor Signaling		0	0	0	0	0	0	-1.414	0	0	0	0	0	0	0	0	-1.414	0	0
IL-7 Signaling Pathway		0	0	0	0	0	0	0	0	0	0	0	0	0	0	0	0	0	0
FcγRIIB Signaling in B Lymphocytes		0	0	0	0	0	0	-0.943	0.943	0	0	0	0	0	0	0	-0.943	0.943	0
Role Of Osteoclasts In Rheumatoid Arthritis Signaling Pathway		0	0	0	0	0	0	0	0	0	0	0	0	0	0	0	0	0	0
IL-2 Signaling		0	0	0	0	0	0	0	0	0	0	0	0	0	0	0	0	0	0
Role of PKR in Interferon Induction and Antiviral Response		1.508	-1.606	2.138	0	-1.414	0	-0.866	0.59	0	1.508	-1.606	2.138	0	-1.414	0	-0.866	0.59	0
Oncostatin M Signaling		0	1.633	1.89	0	0	1	0	0	0	0	1.633	1.89	0	0	1	0	0	0
IL-23 Signaling Pathway		0	0	1	0	0	0	0	0	0	0	0	1	0	0	0	0	0	0
Role of IL-17F in Allergic Inflammatory Airway Diseases		0	0	1.342	0	0	0	0	0	0	0	0	1.342	0	0	0	0	0	0
IL-3 Signaling		0	1.508	0.816	0	0	0	0	0	0	0	1.508	0.816	0	0	0	0	0	0
Role Of Chondrocytes In Rheumatoid Arthritis Signaling Pathway		0	0	0	0	0	0	0	0	0	0	0	0	0	0	0	0	0	0
FLT3 Signaling in Hematopoietic Progenitor Cells		0	0	0	0	0	0	-0.577	0	0	0	0	0	0	0	0	-0.577	0	0
TREM1 Signaling		0	0	2.53	0	0.333	0	0	0	0	0	0	2.53	0	0.333	0	0	0	0
Granzyme A Signaling		0	0	0	0	0	0	0	0	0	0	0	0	0	0	0	0	0	0
IL-1 Signaling		0	0	1.897	0	0	0	0.229	0.626	0.243	0	0	1.897	0	0	0	0.229	0.626	0.243
CD27 Signaling in Lymphocytes		1.633	1.897	1.897	0	0	0	-0.229	1.279	0.258	1.633	1.897	1.897	0	0	0	-0.229	1.279	0.258
LPS/IL-1 Mediated Inhibition of RXR Function		0.535	0.775	0.277	-0.632	0.447	0.333	0.507	-0.667	0.365	0.535	0.775	0.277	-0.632	0.447	0.333	0.507	-0.667	0.365
IL-17A Signaling in Gastric Cells		0	0	0	0	0	0	-0.333	-1.134	0.378	0	0	0	0	0	0	-0.333	-1.134	0.378
Role of MAPK Signaling in Inhibiting the Pathogenesis of Influenza		0	0	0	0	0	0	0	1.461	0.784	0	0	0	0	0	0	0	1.461	0.784
Acute Phase Response Signaling		3.273	1.706	2.858	1.387	0.577	2.496	-2.177	0	0.832	3.273	1.706	2.858	1.387	0.577	2.496	-2.177	0	0.832
Leukotriene Biosynthesis		0	0	0	0	0	0	0	0.378	1.89	0	0	0	0	0	0	0	0.378	1.89
Fatty Acid α-oxidation	Lipid metabolism	0	0	0	1	0	0	0	0	0	0	0	0	1	0	0	0	0	0
Acyl-CoA Hydrolysis		0	0	0	0	0	0	0.447	0	0	0	0	0	0	0	0	0.447	0	0
Triacylglycerol Biosynthesis		1.265	0	0	0	2	1.134	0.218	-1.043	0	1.265	0	0	0	2	1.134	0.218	-1.043	0
Fatty Acid β-oxidation I		0	0	0	0	0	1.633	0	1	0	0	0	0	0	0	1.633	0	1	0
Fatty Acid Activation		0	0	0	0	0	0	0	1.89	0	0	0	0	0	0	0	0	1.89	0
Reelin Signaling in Neurons	Neuronal and bioelectrical processes	0	0	0	0	0	2.324	-0.566	0.289	-1.441	0	0	0	0	0	2.324	-0.566	0.289	-1.441
Synaptic Long Term Depression		0	-0.626	0	0	0	0.775	-0.762	1	-0.263	0	-0.626	0	0	0	0.775	-0.762	1	-0.263
Synaptic Long Term Potentiation		0	0	0	0	0	0	0.781	2.188	0	0	0	0	0	0	0	0.781	2.188	0
Gustation Pathway		0	0	0	2.985	-2.309	0	1.152	0	0.75	0	0	0	2.985	-2.309	0	1.152	0	0.75
Semaphorin Neuronal Repulsive Signaling Pathway		0	0	0	0	0	2.357	-0.283	-0.391	1.18	0	0	0	0	0	2.357	-0.283	-0.391	1.18
3-phosphoinositide Biosynthesis	Non-energy metabolism metabolites	0.5	1	1.886	0	0	1.147	-2.605	-1.886	-1.941	0.5	1	1.886	0	0	1.147	-2.605	-1.886	-1.941
3-phosphoinositide Degradation		0	1.279	1.964	0	0	0.471	-2.25	-3.108	-1.905	0	1.279	1.964	0	0	0.471	-2.25	-3.108	-1.905
D-myo-inositol (1,4,5,6)-Tetrakisphosphate Biosynthesis		1.291	1.279	1.886	0	0.333	0.728	-2.252	-2.433	-1.732	1.291	1.279	1.886	0	0.333	0.728	-2.252	-2.433	-1.732
D-myo-inositol (3,4,5,6)-tetrakisphosphate Biosynthesis		1.291	1.279	1.886	0	0.333	0.728	-2.252	-2.433	-1.732	1.291	1.279	1.886	0	0.333	0.728	-2.252	-2.433	-1.732
Superpathway of Inositol Phosphate Compounds		1.147	0.378	2.294	2.065	0	1.091	-2.593	-2.226	-1.524	1.147	0.378	2.294	2.065	0	1.091	-2.593	-2.226	-1.524
D-myo-inositol-5-phosphate Metabolism		1.291	1.043	1.886	0	0	0.688	-2.324	-2.39	-1.089	1.291	1.043	1.886	0	0	0.688	-2.324	-2.39	-1.089
Superpathway of Methionine Degradation		0	0	0	0	0	0	0	-2.357	-0.728	0	0	0	0	0	0	0	-2.357	-0.728
D-myo-inositol (1,3,4)-trisphosphate Biosynthesis		0	0	1	0	0	0	0	-1.265	-0.707	0	0	1	0	0	0	0	-1.265	-0.707
Sphingosine-1-phosphate Signaling		0	0	3	0.277	0	-0.905	-1.982	-1.64	-0.617	0	0	3	0.277	0	-0.905	-1.982	-1.64	-0.617
Superpathway of D-myo-inositol (1,4,5)-trisphosphate Metabolism		0	0	1.342	0	0	0	0	-1.387	-0.577	0	0	1.342	0	0	0	0	-1.387	-0.577
Pyridoxal 5'-phosphate Salvage Pathway		2.449	2.111	2.646	0	0.447	0	-0.816	0	0	2.449	2.111	2.646	0	0.447	0	-0.816	0	0
Colanic Acid Building Blocks Biosynthesis		0	1	0	0	0	0	0	0	0	0	1	0	0	0	0	0	0	0
1D-myo-inositol Hexakisphosphate Biosynthesis II (Mammalian)		0	0	1.342	0	0	0	0	-1.265	0	0	0	1.342	0	0	0	0	-1.265	0
Phosphatidylglycerol Biosynthesis II (Non-plastidic)		0.378	0	0	0	0	0	-0.577	-1.069	0	0.378	0	0	0	0	0	-0.577	-1.069	0
CDP-diacylglycerol Biosynthesis I		0	0	0	0	0	0	0	-0.577	0	0	0	0	0	0	0	0	-0.577	0
Vitamin-C Transport		2.449	2	0	0	0	1.342	-0.333	-2.309	0	2.449	2	0	0	0	1.342	-0.333	-2.309	0
Ethanol Degradation IV		0	0	0	0	0	0	0	-1.941	0	0	0	0	0	0	0	0	-1.941	0
Sphingosine and Sphingosine-1-phosphate Metabolism		0	0	0	0	0	2	-0.816	-1.89	0	0	0	0	0	0	2	-0.816	-1.89	0
Chondroitin Sulfate Degradation (Metazoa)		0	0	0	0	0	0	-2.121	-1.265	0	0	0	0	0	0	0	-2.121	-1.265	0
Dermatan Sulfate Degradation (Metazoa)		0	0	0	0	0	1	-2.121	-1	0	0	0	0	0	0	1	-2.121	-1	0
Choline Biosynthesis III		0	0	0	0	0	0	0	-0.378	0	0	0	0	0	0	0	0	-0.378	0
Estrogen Biosynthesis		0	0	0	0	0	0	3.153	0	0	0	0	0	0	0	0	3.153	0	0
Phosphatidylethanolamine Biosynthesis II		0	0	0	0	0	0	-2.236	0	0	0	0	0	0	0	0	-2.236	0	0
CMP-N-acetylneuraminate Biosynthesis I (Eukaryotes)		0	0	0	0	0	0	0	0	0	0	0	0	0	0	0	0	0	0
Folate Polyglutamylation		0	0	0	0	0	0	0	0	0	0	0	0	0	0	0	0	0	0
Phosphatidylcholine Biosynthesis I		0	0	0	0	0	0	0	0	0	0	0	0	0	0	0	0	0	0
Folate Transformations I		0	1.342	0	0	0	0	0	0	0	0	1.342	0	0	0	0	0	0	0
Chondroitin and Dermatan Biosynthesis		0	0	0	0	0	0	0	0	0	0	0	0	0	0	0	0	0	0
Prostanoid Biosynthesis		0	0	0	0	0	0	-1.134	1.342	0	0	0	0	0	0	0	-1.134	1.342	0
Creatine-phosphate Biosynthesis		0	0	0	0	0	0	0	0	0	0	0	0	0	0	0	0	0	0
Polyamine Regulation in Colon Cancer		-0.333	1.508	0.707	0	0	0	0	0	0	-0.333	1.508	0.707	0	0	0	0	0	0
Urea Cycle		0	0	0	0	0	0	0	0	0	0	0	0	0	0	0	0	0	0
Stearate Biosynthesis I (Animals)		0	0	0	0	0	-0.447	1.5	0.688	0	0	0	0	0	0	-0.447	1.5	0.688	0
Xenobiotic Metabolism General Signaling Pathway		0	0	3.464	0	0	0	0.429	0.849	0	0	0	3.464	0	0	0	0.429	0.849	0
Zymosterol Biosynthesis		0	0	0	0	0	0	0	0	0	0	0	0	0	0	0	0	0	0
Mevalonate Pathway I		0	-1.633	0	0	0	0	1.667	0	0	0	-1.633	0	0	0	0	1.667	0	0
Superpathway of Geranylgeranyldiphosphate Biosynthesis I (via Mevalonate)		0	-1.134	0	0	0	0	1.508	0	0	0	-1.134	0	0	0	0	1.508	0	0
γ-linolenate Biosynthesis II (Animals)		0	0	0	0	0	0	0	2.333	0	0	0	0	0	0	0	0	2.333	0
Cholesterol Biosynthesis I		0	-2	0	0	0	-2.236	0	-0.333	0	0	-2	0	0	0	-2.236	0	-0.333	0
Cholesterol Biosynthesis II (via 24,25-dihydrolanosterol)		0	-2	0	0	0	-2.236	0	-0.333	0	0	-2	0	0	0	-2.236	0	-0.333	0
Cholesterol Biosynthesis III (via Desmosterol)		0	-2	0	0	0	-2.236	0	-0.333	0	0	-2	0	0	0	-2.236	0	-0.333	0
Superpathway of Cholesterol Biosynthesis		0	-2.53	0	0	0	-2.828	1.5	1	0	0	-2.53	0	0	0	-2.828	1.5	1	0
Xenobiotic Metabolism AHR Signaling Pathway		0	0	0	0	0	0	0	-0.667	1.219	0	0	0	0	0	0	0	-0.667	1.219
Xenobiotic Metabolism CAR Signaling Pathway		0.728	0	0	0	0	0	0	-0.707	1.987	0.728	0	0	0	0	0	0	-0.707	1.987
Xenobiotic Metabolism PXR Signaling Pathway		0	0	0	0	0	0	0	0.351	2.364	0	0	0	0	0	0	0	0.351	2.364
D-myo-inositol (1,4,5)-trisphosphate Degradation		0	0	0	0	0	0	0	-0.905	0	0	0	0	0	0	0	0	-0.905	0
D-myo-inositol (1,4,5)-Trisphosphate Biosynthesis		0	0	0	0	0	0	0	0.277	0	0	0	0	0	0	0	0	0.277	0
Dermatan Sulfate Biosynthesis		0	0	0	0.333	0	0	0	0	0	0	0	0	0.333	0	0	0	0	0
Dermatan Sulfate Biosynthesis (Late Stages)		0	0	0	0.378	0	0	0	0	0	0	0	0	0.378	0	0	0	0	0
Chondroitin Sulfate Biosynthesis (Late Stages)		0	0	0	0.378	0	0	0	0	0	0	0	0	0.378	0	0	0	0	0
Purine Nucleotides Degradation II (Aerobic)	Nucleotide metabolic processes	0	0	0	0	0	0	0	0	-0.707	0	0	0	0	0	0	0	0	-0.707
Guanosine Nucleotides Degradation III		0	0	0	0	0	0	0	0	-0.378	0	0	0	0	0	0	0	0	-0.378
Urate Biosynthesis/Inosine 5'-phosphate Degradation		0	2	0	0	0	0	0	0	-0.378	0	2	0	0	0	0	0	0	-0.378
Salvage Pathways of Pyrimidine Ribonucleotides		2.309	2.183	1.897	0	0.378	0	0	-0.164	0	2.309	2.183	1.897	0	0.378	0	0	-0.164	0
Pyrimidine Deoxyribonucleotides De Novo Biosynthesis I		0	0	0	0	0	0	0	0.302	0	0	0	0	0	0	0	0	0.302	0
Pyrimidine Ribonucleotides De Novo Biosynthesis		0	1.134	0	0	0	0	-0.775	-0.688	0	0	1.134	0	0	0	0	-0.775	-0.688	0
Pyrimidine Ribonucleotides Interconversion		0	0	0	0	0	0	-0.535	-0.688	0	0	0	0	0	0	0	-0.535	-0.688	0
dTMP De Novo Biosynthesis		0	0	0	0	0	0	0	0	0	0	0	0	0	0	0	0	0	0
Purine Nucleotides De Novo Biosynthesis II		0	0	0	0	0	0	0.378	1.134	0	0	0	0	0	0	0	0.378	1.134	0
GDP-glucose Biosynthesis		0	0	0	0	0	0	0	0	0	0	0	0	0	0	0	0	0	0
Regulation of Cellular Mechanics by Calpain Protease	Organelle organisation	0	0.378	0	0	0	0	1.5	0	0	0	0.378	0	0	0	0	1.5	0	0
Phagosome Formation		-0.283	-1.812	1.809	2.287	-0.316	0.57	0.207	1.245	0.595	-0.283	-1.812	1.809	2.287	-0.316	0.57	0.207	1.245	0.595
Amyloid Processing	Other biological processes	0	0	0	0	0	0	0	0	0	0	0	0	0	0	0	0	0	0
Coronavirus Pathogenesis Pathway		0	2.353	2.324	0	0	0	-1.152	0.868	0	0	2.353	2.324	0	0	0	-1.152	0.868	0
Coronavirus Replication Pathway		0	0	0	0	0	-0.378	0	0	0	0	0	0	0	0	-0.378	0	0	0
tRNA Charging	Protein expression and postranslational modification	0	0	0	0	0	0	1	0	0	0	0	0	0	0	0	1	0	0
Regulation of eIF4 and p70S6K Signaling		0	0	0	0	0	0	-0.655	1.279	0	0	0	0	0	0	0	-0.655	1.279	0
Sumoylation Pathway		0	0	-0.905	0	0	0	-0.378	1.826	1.134	0	0	-0.905	0	0	0	-0.378	1.826	1.134
tRNA Splicing		0	-0.632	0	2.111	1	0.905	0	1.528	1.414	0	-0.632	0	2.111	1	0.905	0	1.528	1.414
Renin-Angiotensin Signaling	Renal function	0	0.775	2.333	0	0	0	0	0.801	-0.707	0	0.775	2.333	0	0	0	0	0.801	-0.707
