## Supplementary data 7 for "Adaptation of the *Spalax galili* transcriptome to life under hypoxia may hold a key to a complex phenotype including longevity and cancer resistance"

### Sheet: Liver
GeneID	GeneName	Rat_Liver_log2FC	Spalax_Liver_log2FC
ENSRNOG00000052745	Prdx1	0.231356	-0.213324			Predicted upregulation in response to hypoxia
ENSRNOG00000000513	Il6	0.951748	1.12758			Predicted downregulation in response to hypoxia
ENSRNOG00000010381	Mknk1	0.97138	-0.831013			Differential expression not statistical significant (padj. >0.05)
ENSRNOG00000012772	Abcc1	0.692199	0.614036
ENSRNOG00000010153	Sqstm1	0.501866	0.149636
ENSRNOG00000009615	Sumo1	0.0608007	-0.137791
ENSRNOG00000020811	Aox1	-0.507545	-0.759307
ENSRNOG00000021318	Fos	3.48387	7.4394
ENSRNOG00000031700	Jun	4.32459	4.26873
ENSRNOG00000001285	Pde3b	1.01664	-0.100532
ENSRNOG00000004814	Gc	-0.235283	-0.111786
ENSRNOG00000006069	Herpud1	0.161	0.76948
ENSRNOG00000008364	Slc35a2	-0.45147	-0.318694
ENSRNOG00000017786	Atm	-0.702088	-0.308585
ENSRNOG00000031506	Fth1	0	-0.0693693
ENSRNOG00000001582	Csnk1d	0.0597432	0.955137
ENSRNOG00000016541	Hif1a	-0.246239	1.15331
ENSRNOG00000004068	Apex1	1.2572	0.170235
ENSRNOG00000009088	Bdkrb2	1.90373	0.784489
ENSRNOG00000034191	Ran	0.490113	0.312231
ENSRNOG00000002833	Stip1	-0.997911	-0.443865
ENSRNOG00000017002	Slc7a1	3.55263	0.620561
ENSRNOG00000024801	Keap1	-0.824865	-0.421623
ENSRNOG00000011714	Eloc	0.400797	0.0522427
ENSRNOG00000022619	Foxp3	0.475016	-0.226022
ENSRNOG00000019560	Adrb1	1.6353	-0.963479
ENSRNOG00000007926	Ephx1	0.824455	-0.0729719
ENSRNOG00000013009	Ldha	1.61788	1.25831
ENSRNOG00000003515	Egln1	3.11081	0.510862
ENSRNOG00000022523	Slc2a4	3.93647	5.31976
ENSRNOG00000026293	Nfe2l2	-0.761155	-0.925343
ENSRNOG00000017226	Gsr	0.409505	-0.514011
ENSRNOG00000012799	Ube2e3	-0.0683901	-0.541715
ENSRNOG00000034242	P4hb	0.234354	-0.124479
ENSRNOG00000020369	Hif1an	0.159581	-0.469462
ENSRNOG00000013412	Prkcd	0.982579	0.686758
ENSRNOG00000009348	Akt1	-0.239966	0.221898
ENSRNOG00000013409	Arnt	-0.33207	-0.288002
ENSRNOG00000016727	Sat1	2.27924	-0.0540449
ENSRNOG00000016781	Ncoa1	0.0644347	-0.145414
ENSRNOG00000020723	Cav1	0.645214	0.217255
ENSRNOG00000010064	Rorc	-0.778449	0.702436
ENSRNOG00000058914	Hsp90aa1	-0.165528	-0.0908801
ENSRNOG00000001548	Map3k5	1.4998	0.783227
ENSRNOG00000000190	Vcp	0.127772	-0.00131878
ENSRNOG00000015354	Nqo1	0.88896	-0.48652
ENSRNOG00000027088	Mapk1	-0.0349079	-0.243918
ENSRNOG00000014981	Camp	0.0119835	4.07706
ENSRNOG00000022305	Kdm1a	0.342769	-0.204142
ENSRNOG00000018087	Tp53	-0.15797	0.339956
ENSRNOG00000057443	Sod1	-0.122296	-0.179393
ENSRNOG00000001348	Pkm	1.65834	0.386218
ENSRNOG00000017583	Hif3a	0.944644	2.08671
ENSRNOG00000020552	Cat	-0.469427	-0.627605
ENSRNOG00000052343	Il6r	0.575219	0.980726
ENSRNOG00000036676	Epas1	1.46032	0.107871
ENSRNOG00000060063	Vhl	0.595193	-0.136951
ENSRNOG00000003119	Ftl1	0.0877737	0.283208
ENSRNOG00000004544	Cul2	0.19202	-0.123197
ENSRNOG00000013177	Creb1	-1.53591	-0.830788
ENSRNOG00000050647	Rps6	-0.97802	0.141791
ENSRNOG00000047516	Rack1	0.301233	-0.0176126
ENSRNOG00000006304	Sat2	-0.0501417	0.409219
ENSRNOG00000011329	Atp2a2	0.0353186	1.03857
ENSRNOG00000047300	Gsk3b	0.632389	0.372353
ENSRNOG00000059714	Pde5a	-0.545139	-0.61581
ENSRNOG00000008292	Acta1	1.7711	0.591983
ENSRNOG00000008015	Cdc34	1.00966	-0.558008
ENSRNOG00000052620	Naa10	0.114028	-0.541981
ENSRNOG00000016133	Clpp	0.779457	-0.157028
ENSRNOG00000020733	Gclc	0.0924337	-0.0610516
ENSRNOG00000049025	Gclm	-0.359608	-0.408321
ENSRNOG00000000981	Rbx1	-0.042225	-0.174579
ENSRNOG00000047052	Map3k1	1.7129	1.13218
ENSRNOG00000010756	Pten	-0.068623	0.319834
ENSRNOG00000029773	Mapk14	0.0892723	0.68397
ENSRNOG00000020836	Map3k7	0	-0.219733
ENSRNOG00000030625	Arg2	1.36986	-0.145795
ENSRNOG00000011702	Maf	-0.849972	-0.1949
ENSRNOG00000018796	Raf1	0.149833	0.125797
ENSRNOG00000018385	Chrm1	0	0
ENSRNOG00000016346	Map2k1	0.795579	0.64117
ENSRNOG00000017198	Erp29	-0.242469	-0.153908
ENSRNOG00000012619	Ep300	0.0190639	-0.0619223
ENSRNOG00000003147	Adra1b	-2.34063	-1.17937
ENSRNOG00000028629	Abcc2	0.154966	-0.475291
ENSRNOG00000016770	Elob	0.000961478	-0.276405
ENSRNOG00000027030	Nos2	0.945456	0.973537
ENSRNOG00000036689	Vegfa	0.801696	0.569391
ENSRNOG00000019598	Met	0.401088	-0.745718
ENSRNOG00000055672	Tgfa	-0.0228345	-0.371775
ENSRNOG00000010278	Pmf1	0.181438	0.507842
ENSRNOG00000002089	Usp14	0.576312	0.225618
ENSRNOG00000014234	Edn1	1.33237	-0.361351
ENSRNOG00000015633	Gpi	2.11848	0.595979
ENSRNOG00000017194	Abcc4	-0.753171	0.776257
ENSRNOG00000002115	Cct7	0.44804	-0.147743
ENSRNOG00000030232	Igf2	0.932672	-2.00635
ENSRNOG00000016182	Gpx2	-0.47772	0
ENSRNOG00000056836	Hspa1a	-0.492888	-1.30288
ENSRNOG00000015292	Ube2k	0.211241	-0.184976
ENSRNOG00000010258	Mdm2	0.360972	0.747222
ENSRNOG00000053811	Ppib	-0.105681	-0.194642
ENSRNOG00000015630	Txnrd1	-0.103958	1.10154
ENSRNOG00000001849	Vim	0.563987	-0.108235
ENSRNOG00000011417	Plb1	0.945518	0.933963
ENSRNOG00000026037	Prkaa1	0.715623	0.192368
ENSRNOG00000014117	Ccng2	0.323625	2.89109
ENSRNOG00000019742	Mtor	-0.0731332	-0.480317
ENSRNOG00000014915	Enc1	2.42231	-1.1426
ENSRNOG00000031174	Eif2ak3	0.58161	0.373859
ENSRNOG00000014361	Stub1	0.556989	0.276878
ENSRNOG00000000938	Cops5	0.198338	-0.322004
ENSRNOG00000021164	Hmox1	5.57273	2.00838
ENSRNOG00000052236	Scarb1	0.110529	-0.457571
ENSRNOG00000006302	Epor	0.198756	0.310887
ENSRNOG00000012467	Il17a	0	0
ENSRNOG00000012674	Adrb3	0	0
ENSRNOG00000032353	Mmp1	0	-0.747384
ENSRNOG00000017060	Ryr2	-1.41424	0

### Sheet: Kidney
GeneID	GeneName	Rat_Kidney_log2FC	Spalax_Kidney_log2FC
ENSRNOG00+A2:F110000052745	Prdx1	-0.294246	-0.100227			Predicted upregulation in response to hypoxia
ENSRNOG00000000513	Il6	3.27157	1.16362			Predicted downregulation in response to hypoxia
ENSRNOG00000010381	Mknk1	-0.574785	-0.732424			Differential expression not statistical significant (padj. >0.05)
ENSRNOG00000012772	Abcc1	1.26109	0.0822358
ENSRNOG00000010153	Sqstm1	0.599999	0.612296
ENSRNOG00000009615	Sumo1	-0.154334	0.0660706
ENSRNOG00000020811	Aox1	1.20086	0.129882
ENSRNOG00000021318	Fos	0.662078	6.10004
ENSRNOG00000031700	Jun	0.435699	1.93924
ENSRNOG00000001285	Pde3b	2.17057	0.532185
ENSRNOG00000004814	Gc	-0.747127	1.65934
ENSRNOG00000006069	Herpud1	0.488269	0.198941
ENSRNOG00000008364	Slc35a2	-0.112061	0.635139
ENSRNOG00000017786	Atm	0.0820134	-0.0938483
ENSRNOG00000031506	Fth1	0	0.548082
ENSRNOG00000001582	Csnk1d	0.0137269	1.21148
ENSRNOG00000016541	Hif1a	-0.00469999	1.23585
ENSRNOG00000004068	Apex1	0.346622	0.739904
ENSRNOG00000009088	Bdkrb2	0.0537643	1.49581
ENSRNOG00000034191	Ran	-0.193603	0.368092
ENSRNOG00000002833	Stip1	-1.06535	-0.584132
ENSRNOG00000017002	Slc7a1	1.14797	1.95966
ENSRNOG00000024801	Keap1	-0.688326	-1.05487
ENSRNOG00000011714	Eloc	-0.231044	0.126642
ENSRNOG00000022619	Foxp3	-0.970701	2.31324
ENSRNOG00000019560	Adrb1	0.28401	-0.171312
ENSRNOG00000007926	Ephx1	-0.197065	0.14621
ENSRNOG00000013009	Ldha	0.999896	0.48364
ENSRNOG00000003515	Egln1	0	0.188786
ENSRNOG00000022523	Slc2a4	2.05277	0.964388
ENSRNOG00000026293	Nfe2l2	0.406149	-0.0369667
ENSRNOG00000017226	Gsr	-0.0930873	0.643603
ENSRNOG00000012799	Ube2e3	0.37906	-0.0118734
ENSRNOG00000034242	P4hb	-0.0953185	0.219523
ENSRNOG00000020369	Hif1an	-0.432596	0.595728
ENSRNOG00000013412	Prkcd	-0.249429	-0.211661
ENSRNOG00000009348	Akt1	0.0455153	-0.00563413
ENSRNOG00000013409	Arnt	0.620974	0.084726
ENSRNOG00000016727	Sat1	0.982723	0.356184
ENSRNOG00000016781	Ncoa1	-0.161384	-0.0884255
ENSRNOG00000020723	Cav1	1.8251	-0.213766
ENSRNOG00000010064	Rorc	1.48159	-0.133533
ENSRNOG00000058914	Hsp90aa1	-1.10433	0.261737
ENSRNOG00000001548	Map3k5	0.426522	0.255837
ENSRNOG00000000190	Vcp	-0.109203	0.00314603
ENSRNOG00000015354	Nqo1	1.38735	0.326138
ENSRNOG00000027088	Mapk1	-0.133794	-0.103347
ENSRNOG00000014981	Camp	0.204593	1.76045
ENSRNOG00000022305	Kdm1a	0.130775	-0.145926
ENSRNOG00000018087	Tp53	0.326915	0.627702
ENSRNOG00000057443	Sod1	-0.241172	-0.0236352
ENSRNOG00000001348	Pkm	1.14742	-0.128698
ENSRNOG00000017583	Hif3a	2.98234	4.71563
ENSRNOG00000020552	Cat	-0.737494	0.495742
ENSRNOG00000052343	Il6r	2.27926	1.79543
ENSRNOG00000036676	Epas1	0.595748	-0.178976
ENSRNOG00000060063	Vhl	-0.205148	0.782958
ENSRNOG00000003119	Ftl1	-0.219318	0.755411
ENSRNOG00000004544	Cul2	0.109277	0.0550702
ENSRNOG00000013177	Creb1	-0.740034	-0.351284
ENSRNOG00000050647	Rps6	0	0.174149
ENSRNOG00000047516	Rack1	0.0382217	-0.160007
ENSRNOG00000006304	Sat2	-0.542251	0.0581151
ENSRNOG00000011329	Atp2a2	-0.365009	1.01757
ENSRNOG00000047300	Gsk3b	0.846272	0.877278
ENSRNOG00000059714	Pde5a	0.578216	0.17209
ENSRNOG00000008292	Acta1	4.21965	0.296321
ENSRNOG00000008015	Cdc34	-0.133626	-0.532306
ENSRNOG00000052620	Naa10	-0.451082	-0.607601
ENSRNOG00000016133	Clpp	-0.150647	-0.479892
ENSRNOG00000020733	Gclc	-0.98555	0.923572
ENSRNOG00000049025	Gclm	-0.782192	1.0901
ENSRNOG00000000981	Rbx1	-0.315245	-0.119455
ENSRNOG00000047052	Map3k1	0.383649	0.594178
ENSRNOG00000010756	Pten	0.0426198	-0.170983
ENSRNOG00000029773	Mapk14	-0.0396184	0.985957
ENSRNOG00000020836	Map3k7	0	-0.131682
ENSRNOG00000030625	Arg2	-0.067804	-0.284022
ENSRNOG00000011702	Maf	0.00650137	1.72454
ENSRNOG00000018796	Raf1	0.129479	0.154256
ENSRNOG00000018385	Chrm1	0	-1.76371
ENSRNOG00000016346	Map2k1	-0.029826	0.480821
ENSRNOG00000017198	Erp29	-0.658504	-0.148461
ENSRNOG00000012619	Ep300	0.867869	-0.119812
ENSRNOG00000003147	Adra1b	-0.0463882	0.356464
ENSRNOG00000028629	Abcc2	-0.588951	1.42841
ENSRNOG00000016770	Elob	0.0495296	-0.531335
ENSRNOG00000027030	Nos2	0	-0.559034
ENSRNOG00000036689	Vegfa	0.0499931	-0.346536
ENSRNOG00000019598	Met	0.42	0.00570438
ENSRNOG00000055672	Tgfa	0.074414	0.268225
ENSRNOG00000010278	Pmf1	0.02199	-0.211627
ENSRNOG00000002089	Usp14	-0.00608777	-0.00394768
ENSRNOG00000014234	Edn1	1.91336	1.34103
ENSRNOG00000015633	Gpi	0.940664	0.0290699
ENSRNOG00000017194	Abcc4	0.717217	1.22026
ENSRNOG00000002115	Cct7	-0.15772	0.000304713
ENSRNOG00000030232	Igf2	1.06418	0.132943
ENSRNOG00000016182	Gpx2	0.404852	-0.423715
ENSRNOG00000056836	Hspa1a	-0.270724	1.51658
ENSRNOG00000015292	Ube2k	-0.303538	-0.0489864
ENSRNOG00000010258	Mdm2	0.396564	1.15926
ENSRNOG00000053811	Ppib	-0.0713258	-0.0753696
ENSRNOG00000015630	Txnrd1	0.0542475	2.30696
ENSRNOG00000001849	Vim	1.28117	-0.0661695
ENSRNOG00000011417	Plb1	1.45016	-0.597276
ENSRNOG00000026037	Prkaa1	-0.135505	0.578419
ENSRNOG00000014117	Ccng2	-0.00587153	0.440472
ENSRNOG00000019742	Mtor	-0.356395	-0.0109568
ENSRNOG00000014915	Enc1	0.474772	-0.994904
ENSRNOG00000031174	Eif2ak3	0.511896	0.540213
ENSRNOG00000014361	Stub1	-0.232394	-0.115498
ENSRNOG00000000938	Cops5	-0.163846	-0.153664
ENSRNOG00000021164	Hmox1	4.11968	4.69665
ENSRNOG00000052236	Scarb1	1.39492	0.527965
ENSRNOG00000006302	Epor	1.7336	-1.1737
ENSRNOG00000012467	Il17a	1.12097	0
ENSRNOG00000012674	Adrb3	1.30996	0.219757
ENSRNOG00000032353	Mmp1	0	0
ENSRNOG00000017060	Ryr2	0.386022	2.94328

### Sheet: Spleen
GeneID	GeneName	Rat_Spleen_log2FC	Spalax_Spleen_log2FC
ENSRNOG00000052745	Prdx1	0.347715	-0.413347			Predicted upregulation in response to hypoxia
ENSRNOG00000000513	Il6	-1.49682	2.93175			Predicted downregulation in response to hypoxia
ENSRNOG00000010381	Mknk1	0.186214	0.771742			Differential expression not statistical significant (padj. >0.05)
ENSRNOG00000012772	Abcc1	-0.568941	0.575361
ENSRNOG00000010153	Sqstm1	0.661127	0.305506
ENSRNOG00000009615	Sumo1	0.424742	0.299714
ENSRNOG00000020811	Aox1	0.497104	-1.09976
ENSRNOG00000021318	Fos	3.07904	2.88247
ENSRNOG00000031700	Jun	1.84731	1.97569
ENSRNOG00000001285	Pde3b	1.72538	0.726551
ENSRNOG00000004814	Gc	-0.451981	1.66343
ENSRNOG00000006069	Herpud1	0.743018	0.714467
ENSRNOG00000008364	Slc35a2	0.125739	-0.371956
ENSRNOG00000017786	Atm	-0.17102	-0.452309
ENSRNOG00000031506	Fth1	0	0.493035
ENSRNOG00000001582	Csnk1d	-0.211618	0.415352
ENSRNOG00000016541	Hif1a	0.420161	0.480562
ENSRNOG00000004068	Apex1	0.127245	0.390617
ENSRNOG00000009088	Bdkrb2	-2.03561	1.22543
ENSRNOG00000034191	Ran	0.098888	0.32755
ENSRNOG00000002833	Stip1	-1.34635	-0.370119
ENSRNOG00000017002	Slc7a1	0.904772	0.688928
ENSRNOG00000024801	Keap1	-0.401122	-0.310023
ENSRNOG00000011714	Eloc	0.0819841	0.284176
ENSRNOG00000022619	Foxp3	-0.268229	0.911823
ENSRNOG00000019560	Adrb1	1.80116	1.31147
ENSRNOG00000007926	Ephx1	0.824564	-0.83916
ENSRNOG00000013009	Ldha	0.697101	0.361567
ENSRNOG00000003515	Egln1	1.38746	0.432697
ENSRNOG00000022523	Slc2a4	0.54311	1.12722
ENSRNOG00000026293	Nfe2l2	0.886041	0.357493
ENSRNOG00000017226	Gsr	-0.0841063	-0.252061
ENSRNOG00000012799	Ube2e3	0.553905	0.256501
ENSRNOG00000034242	P4hb	0.303875	0.184678
ENSRNOG00000020369	Hif1an	-0.712117	-0.501108
ENSRNOG00000013412	Prkcd	-0.577914	-0.256334
ENSRNOG00000009348	Akt1	-0.00878282	0.251164
ENSRNOG00000013409	Arnt	0.375665	-0.301748
ENSRNOG00000016727	Sat1	2.07749	0.337241
ENSRNOG00000016781	Ncoa1	0.00188877	-0.150525
ENSRNOG00000020723	Cav1	-0.423545	0.603893
ENSRNOG00000010064	Rorc	0	-0.746392
ENSRNOG00000058914	Hsp90aa1	-0.562926	0.307629
ENSRNOG00000001548	Map3k5	-0.213904	-0.339194
ENSRNOG00000000190	Vcp	0.13153	0.260456
ENSRNOG00000015354	Nqo1	0.789187	-0.441402
ENSRNOG00000027088	Mapk1	-0.0913903	-0.168471
ENSRNOG00000014981	Camp	-2.3164	1.15164
ENSRNOG00000022305	Kdm1a	-0.136461	-0.132253
ENSRNOG00000018087	Tp53	-0.188473	0.185437
ENSRNOG00000057443	Sod1	0.471993	0.21259
ENSRNOG00000001348	Pkm	0.533705	0.261658
ENSRNOG00000017583	Hif3a	1.62597	-0.504
ENSRNOG00000020552	Cat	-0.215394	-0.344772
ENSRNOG00000052343	Il6r	1.15144	0.349601
ENSRNOG00000036676	Epas1	1.43291	0.189366
ENSRNOG00000060063	Vhl	0.147811	0.168424
ENSRNOG00000003119	Ftl1	0.122541	0.416656
ENSRNOG00000004544	Cul2	0.585965	0.152178
ENSRNOG00000013177	Creb1	-1.35566	-0.191805
ENSRNOG00000050647	Rps6	-0.832378	0.1504
ENSRNOG00000047516	Rack1	-0.0510971	0.110618
ENSRNOG00000006304	Sat2	-0.1056	0.266477
ENSRNOG00000011329	Atp2a2	0.272512	0.1756
ENSRNOG00000047300	Gsk3b	0.444983	0.213041
ENSRNOG00000059714	Pde5a	-1.63795	-0.406737
ENSRNOG00000008292	Acta1	0.279709	0.264083
ENSRNOG00000008015	Cdc34	0.20422	-0.175162
ENSRNOG00000052620	Naa10	-0.659453	-0.182146
ENSRNOG00000016133	Clpp	0.00839962	0.16475
ENSRNOG00000020733	Gclc	0.353799	-0.274891
ENSRNOG00000049025	Gclm	1.08821	0.277605
ENSRNOG00000000981	Rbx1	-0.269873	0.137544
ENSRNOG00000047052	Map3k1	-0.417407	-0.219265
ENSRNOG00000010756	Pten	-0.304791	-0.164451
ENSRNOG00000029773	Mapk14	0.0231351	0.141899
ENSRNOG00000020836	Map3k7	0	0.0939045
ENSRNOG00000030625	Arg2	-0.389046	-0.326235
ENSRNOG00000011702	Maf	0.104372	-0.149268
ENSRNOG00000018796	Raf1	0.154783	-0.0726133
ENSRNOG00000018385	Chrm1	0	2.81461
ENSRNOG00000016346	Map2k1	-0.0943655	0.0629524
ENSRNOG00000017198	Erp29	-0.757409	-0.0699161
ENSRNOG00000012619	Ep300	-0.961274	-0.0721009
ENSRNOG00000003147	Adra1b	0.222896	0.173127
ENSRNOG00000028629	Abcc2	-1.18474	-0.254078
ENSRNOG00000016770	Elob	0.0159737	0.0797438
ENSRNOG00000027030	Nos2	1.37787	-0.113661
ENSRNOG00000036689	Vegfa	2.46138	-0.111726
ENSRNOG00000019598	Met	-1.31127	0.0965309
ENSRNOG00000055672	Tgfa	-0.571468	-0.47245
ENSRNOG00000010278	Pmf1	0.634487	-0.117271
ENSRNOG00000002089	Usp14	0.504017	-0.0521342
ENSRNOG00000014234	Edn1	1.48467	0.224892
ENSRNOG00000015633	Gpi	0.343434	-0.0460878
ENSRNOG00000017194	Abcc4	0.599723	0.0866045
ENSRNOG00000002115	Cct7	-0.239221	-0.0351206
ENSRNOG00000030232	Igf2	0.288595	0.190374
ENSRNOG00000016182	Gpx2	-0.931783	0.411838
ENSRNOG00000056836	Hspa1a	0.248956	-0.206171
ENSRNOG00000015292	Ube2k	-0.171352	-0.0297388
ENSRNOG00000010258	Mdm2	0.32525	0.0590293
ENSRNOG00000053811	Ppib	0.106974	-0.0238351
ENSRNOG00000015630	Txnrd1	0.862117	0.0771818
ENSRNOG00000001849	Vim	0.542932	0.0489562
ENSRNOG00000011417	Plb1	0.219966	0.0522071
ENSRNOG00000026037	Prkaa1	-0.140658	-0.0263926
ENSRNOG00000014117	Ccng2	-0.308486	0.042338
ENSRNOG00000019742	Mtor	0.0708135	-0.011653
ENSRNOG00000014915	Enc1	2.19782	0.00184486
ENSRNOG00000031174	Eif2ak3	0.926294	-0.0114108
ENSRNOG00000014361	Stub1	-0.526801	-0.0053144
ENSRNOG00000000938	Cops5	0.206809	0.00303008
ENSRNOG00000021164	Hmox1	0.388727	0.0353187
ENSRNOG00000052236	Scarb1	0.139025	-0.00805789
ENSRNOG00000006302	Epor	0.332634	0.0007491
ENSRNOG00000012467	Il17a	0	0
ENSRNOG00000012674	Adrb3	0	-0.549938
ENSRNOG00000032353	Mmp1	0.151985	-0.382659
ENSRNOG00000017060	Ryr2	-2.36755	1.78552
